# Comparative genomics provides an operational classification system and reveals early emergence and biased spatio-temporal distribution of SARS-CoV-2

**DOI:** 10.1101/2020.06.26.172924

**Authors:** Matteo Chiara, David S. Horner, Carmela Gissi, Graziano Pesole

## Abstract

Effective systems for the analysis of molecular data are of fundamental importance for real-time monitoring of the spread of infectious diseases and the study of pathogen evolution. While the Nextstrain and GISAID portals offer widely used systems for the classification of SARS-CoV-2 genomes, both present relevant limitations. Here we propose a highly reproducible method for the systematic classification of SARS-CoV-2 viral types. To demonstrate the validity of our approach, we conduct an extensive comparative genomic analysis of more than 20,000 SARS-CoV-2 genomes. Our classification system delineates 12 clusters and 4 super-clusters in SARS-CoV-2, with a highly biased spatio-temporal distribution worldwide, and provides important observations concerning the evolutionary processes associated with the emergence of novel viral types. Based on the estimates of SARS-CoV-2 evolutionary rate and genetic distances of genomes of the early pandemic phase, we infer that SARS-CoV-2 could have been circulating in humans since August-November 2019. The observed pattern of genomic variability is remarkably similar between all clusters and super-clusters, being UTRs and the s2m element, a highly conserved secondary structure element, the most variable genomic regions. While several polymorphic sites that are specific to one or more clusters were predicted to be under positive or negative selection, overall, our analyses also suggest that the emergence of novel genome types is unlikely to be driven by widespread convergent evolution and independent fixation of advantageous substitutions. While, in the absence of rigorous experimental validation, several questions concerning the evolutionary processes and the phenotypic characteristics (increased/decreased virulence) remain open, we believe that the approach outlined in this study can be of relevance for the tracking and functional characterization of different types of SARS-CoV-2 genomes.
