## Supplementary Table S3 for "Comparative genomics provides an operational classification system and reveals early emergence and biased spatio-temporal distribution of SARS-CoV-2"

### Sheet: hyphy_table_annot
gene	residue	FEL	MEME	KIND
nsp12	323	TRUE	TRUE	positive
ORF3a	57	TRUE	TRUE	positive
ORF3a	99	TRUE	TRUE	positive
nsp7	25	TRUE	TRUE	positive
nsp2	85	TRUE	TRUE	positive
nsp2	568	TRUE	TRUE	positive
nsp3	822	TRUE	TRUE	positive
nsp3	1103	TRUE	FALSE	positive
nsp4	309	TRUE	TRUE	positive
spike	614	TRUE	TRUE	positive
geneN	13	TRUE	TRUE	positive
geneN	139	TRUE	FALSE	negative
geneN	144	TRUE	TRUE	positive
ORF3a	240	TRUE	TRUE	positive
ORF8	121	TRUE	TRUE	positive
nsp1	83	TRUE	FALSE	negative
nsp2	129	TRUE	FALSE	positive
nsp2	218	TRUE	TRUE	positive
nsp2	306	TRUE	TRUE	positive
nsp3	350	TRUE	TRUE	positive
nsp3	1004	TRUE	TRUE	positive
nsp3	1326	TRUE	TRUE	positive
nsp4	264	TRUE	TRUE	positive
nsp4	307	TRUE	TRUE	positive
nsp4	308	TRUE	FALSE	positive
nsp4	313	TRUE	TRUE	positive
nsp5	184	TRUE	TRUE	positive
nsp6	37	TRUE	TRUE	positive
nsp6	75	TRUE	TRUE	positive
nsp6	287	TRUE	FALSE	positive
nsp12	449	TRUE	TRUE	positive
nsp13	296	TRUE	TRUE	positive
nsp13	297	TRUE	FALSE	positive
nsp16	160	TRUE	TRUE	positive
spike	936	TRUE	TRUE	positive
spike	1100	TRUE	FALSE	negative
spike	1124	TRUE	FALSE	positive
geneN	360	TRUE	FALSE	negative
geneM	141	TRUE	FALSE	negative
ORF3a	42	TRUE	TRUE	positive
ORF8	8	TRUE	TRUE	positive
ORF8	84	TRUE	TRUE	positive
nsp1	86	FALSE	TRUE	branches:2
nsp1	92	TRUE	FALSE	negative
nsp2	2	TRUE	TRUE	positive
nsp2	94	TRUE	FALSE	negative
nsp2	369	TRUE	FALSE	negative
nsp3	74	TRUE	FALSE	positive
nsp3	106	TRUE	FALSE	negative
nsp3	282	TRUE	TRUE	positive
nsp3	384	TRUE	TRUE	positive
nsp3	534	TRUE	FALSE	positive
nsp3	1022	TRUE	TRUE	positive
nsp3	1431	TRUE	TRUE	positive
nsp4	33	TRUE	FALSE	negative
nsp4	292	TRUE	FALSE	negative
nsp5	15	TRUE	TRUE	positive
nsp5	45	TRUE	TRUE	positive
nsp5	90	TRUE	TRUE	positive
nsp5	94	TRUE	TRUE	positive
nsp5	220	TRUE	FALSE	positive
nsp5	234	TRUE	TRUE	positive
nsp5	249	TRUE	FALSE	negative
nsp5	279	TRUE	TRUE	positive
nsp6	34	TRUE	FALSE	negative
nsp6	70	TRUE	FALSE	negative
nsp6	156	TRUE	TRUE	positive
nsp8	155	TRUE	FALSE	negative
nsp10	126	TRUE	TRUE	positive
nsp10	128	FALSE	TRUE	branches:2
nsp12	97	TRUE	TRUE	positive
nsp12	455	TRUE	FALSE	negative
nsp13	77	TRUE	FALSE	negative
nsp13	127	TRUE	TRUE	positive
nsp13	319	TRUE	TRUE	positive
nsp13	521	TRUE	FALSE	negative
nsp14	216	TRUE	FALSE	positive
spike	29	TRUE	TRUE	positive
spike	61	TRUE	FALSE	negative
spike	138	TRUE	FALSE	negative
spike	620	TRUE	FALSE	negative
spike	623	TRUE	FALSE	positive
spike	723	TRUE	FALSE	negative
spike	824	TRUE	FALSE	negative
geneN	24	TRUE	TRUE	positive
geneN	55	TRUE	FALSE	positive
geneN	151	TRUE	FALSE	positive
geneN	185	TRUE	FALSE	positive
geneN	208	TRUE	TRUE	positive
geneN	291	TRUE	FALSE	negative
geneN	305	TRUE	FALSE	negative
geneN	393	TRUE	TRUE	positive
geneM	69	TRUE	FALSE	negative
geneM	143	TRUE	FALSE	negative
ORF3a	43	TRUE	FALSE	negative
ORF3a	125	TRUE	FALSE	negative
ORF6	1	TRUE	FALSE	negative
ORF6	12	TRUE	FALSE	negative
ORF6	61	TRUE	FALSE	negative
ORF7a	70	TRUE	FALSE	negative
ORF8	48	TRUE	FALSE	negative
nsp1	16	TRUE	FALSE	negative
nsp1	84	TRUE	FALSE	negative
nsp2	274	TRUE	FALSE	positive
nsp2	339	TRUE	TRUE	positive
nsp2	400	TRUE	FALSE	positive
nsp3	340	TRUE	TRUE	positive
nsp3	342	TRUE	TRUE	positive
nsp3	390	TRUE	FALSE	negative
nsp3	432	TRUE	FALSE	negative
nsp3	512	TRUE	FALSE	negative
nsp3	1244	TRUE	TRUE	positive
nsp3	1306	TRUE	TRUE	positive
nsp3	1573	TRUE	FALSE	negative
nsp3	1679	TRUE	TRUE	positive
nsp3	1757	TRUE	FALSE	negative
nsp4	76	TRUE	FALSE	negative
nsp4	79	TRUE	TRUE	positive
nsp4	204	TRUE	TRUE	positive
nsp4	327	TRUE	TRUE	positive
nsp4	464	TRUE	FALSE	negative
nsp6	11	TRUE	TRUE	positive
nsp6	145	TRUE	TRUE	positive
nsp6	186	TRUE	TRUE	positive
nsp6	188	TRUE	TRUE	positive
nsp6	208	TRUE	TRUE	positive
nsp7	11	TRUE	FALSE	negative
nsp12	25	TRUE	TRUE	positive
nsp12	267	TRUE	TRUE	positive
nsp12	428	TRUE	FALSE	negative
nsp12	500	TRUE	FALSE	negative
nsp12	576	TRUE	FALSE	negative
nsp12	613	TRUE	TRUE	positive
nsp12	628	TRUE	FALSE	negative
nsp12	662	TRUE	FALSE	negative
nsp14	205	TRUE	FALSE	positive
nsp14	239	TRUE	FALSE	negative
nsp14	280	TRUE	FALSE	negative
nsp14	315	TRUE	FALSE	negative
nsp14	371	TRUE	FALSE	positive
nsp14	482	TRUE	TRUE	positive
nsp15	216	TRUE	FALSE	negative
nsp15	219	TRUE	TRUE	positive
nsp16	61	TRUE	FALSE	negative
spike	675	TRUE	TRUE	positive
spike	731	TRUE	FALSE	negative
geneN	67	TRUE	FALSE	positive
geneN	108	TRUE	FALSE	negative
geneN	173	TRUE	FALSE	negative
geneN	210	TRUE	FALSE	negative
geneN	218	TRUE	FALSE	positive
geneN	377	TRUE	TRUE	positive
geneN	417	TRUE	TRUE	positive
geneM	30	TRUE	FALSE	negative
geneM	132	TRUE	FALSE	negative
nsp1	166	TRUE	TRUE	positive
nsp2	106	TRUE	FALSE	negative
nsp2	267	TRUE	FALSE	negative
nsp2	470	TRUE	FALSE	negative
nsp2	472	TRUE	TRUE	positive
nsp2	537	TRUE	FALSE	negative
nsp3	76	TRUE	TRUE	positive
nsp3	597	TRUE	FALSE	negative
nsp3	1335	TRUE	TRUE	positive
nsp3	1384	TRUE	TRUE	positive
nsp3	1587	TRUE	TRUE	positive
nsp3	1817	TRUE	FALSE	negative
nsp6	289	TRUE	FALSE	negative
nsp8	81	TRUE	FALSE	negative
nsp9	37	TRUE	FALSE	negative
nsp10	136	TRUE	FALSE	positive
nsp12	24	TRUE	FALSE	negative
nsp12	161	TRUE	TRUE	positive
nsp12	176	TRUE	FALSE	positive
nsp12	647	TRUE	TRUE	positive
nsp13	100	TRUE	TRUE	positive
nsp13	337	TRUE	FALSE	negative
nsp14	15	TRUE	TRUE	positive
nsp14	26	TRUE	TRUE	positive
nsp14	451	TRUE	FALSE	negative
nsp15	73	TRUE	FALSE	negative
spike	1044	TRUE	FALSE	negative
geneN	20	TRUE	FALSE	positive
geneN	119	TRUE	FALSE	positive
geneN	207	TRUE	FALSE	positive
geneN	397	TRUE	FALSE	positive
nsp2	248	TRUE	TRUE	positive
nsp3	54	TRUE	TRUE	positive
nsp3	1249	TRUE	FALSE	negative
nsp12	63	TRUE	TRUE	positive
nsp12	169	TRUE	FALSE	negative
nsp12	222	TRUE	FALSE	positive
nsp13	253	TRUE	TRUE	positive
nsp13	466	TRUE	TRUE	positive
