## Supplementary Table S4 for "Comparative genomics provides an operational classification system and reveals early emergence and biased spatio-temporal distribution of SARS-CoV-2"

### Sheet: Sheet1
GISAID	AvG dist	AvG dist months	T isolation
EPI_ISL_402129	14.6731	3.18981	0
EPI_ISL_402120	14.6731	3.18981	8
EPI_ISL_402121	14.6731	3.18981	6
EPI_ISL_402124	11.1313	2.41986	6
EPI_ISL_402125	11.1313	2.41986	2
EPI_ISL_402127	14.6111	3.17634	6
EPI_ISL_402128	14.6731	3.18981	6
EPI_ISL_402129	11.1313	2.41986	6
EPI_ISL_402130	14.6731	3.18981	6
EPI_ISL_402132	12.9027	2.80494	6
EPI_ISL_403928	12.9027	2.80494	8
EPI_ISL_403929	11.1313	2.41986	6
EPI_ISL_403930	12.9027	2.80494	6
EPI_ISL_403931	18.2111	3.95894	6
EPI_ISL_403932	14.1912	3.08504	21
EPI_ISL_403933	14.1912	3.08504	22
EPI_ISL_403934	12.7253	2.76636	22
EPI_ISL_403935	14.1912	3.08504	22
EPI_ISL_403936	12.9027	2.80494	24
EPI_ISL_403962	11.1313	2.41986	15
EPI_ISL_403963	11.1313	2.41986	20
EPI_ISL_404227	14.6731	3.18981	23
EPI_ISL_404228	11.1313	2.41986	24
EPI_ISL_405839	17.8104	3.87183	18
EPI_ISL_406030	14.1912	3.08504	17
EPI_ISL_406592	55.583	12.0833	20
EPI_ISL_406593	14.1912	3.08504	20
EPI_ISL_406594	14.6731	3.18981	23
EPI_ISL_406595	27.0036	5.87034	23
EPI_ISL_406716	11.1313	2.41986	9
EPI_ISL_406717	11.1313	2.41986	9
EPI_ISL_406798	14.6731	3.18981	2
EPI_ISL_406800	11.1313	2.41986	8
EPI_ISL_406801	12.9565	2.81664	12
EPI_ISL_408480	14.7523	3.20701	24
EPI_ISL_408484	20.0848	4.36626	22
EPI_ISL_408486	12.8731	2.79851	18
EPI_ISL_408514	14.6061	3.17525	8
EPI_ISL_408515	16.393	3.5637	8
EPI_ISL_410301	12.7811	2.7785	20
EPI_ISL_411957	12.9027	2.80494	15
EPI_ISL_412459	19.9788	4.34321	15
EPI_ISL_412898	12.8244	2.78791	6
EPI_ISL_412899	11.1313	2.41986	6
EPI_ISL_412978	16.5466	3.59709	24
EPI_ISL_421252	12.8731	2.79851	18
EPI_ISL_434534	12.8244	2.78791	6
EPI_ISL_434693	11.1313	2.41986	23
EPI_ISL_437623	11.1313	2.41986	15
EPI_ISL_447909	11.1313	2.41986	20
EPI_ISL_447910	11.1313	2.41986	22
EPI_ISL_450500	21.7455	4.72728	17
