## Supplementary Table S6 for "Comparative genomics provides an operational classification system and reveals early emergence and biased spatio-temporal distribution of SARS-CoV-2"

### Sheet: Sheet1
Site	Time	Av Prev	Var Prev	Fixed_clust
26144_G|T	T50	0.51	0.04	1
14805_C|T	T50	0.51	0.04	1
2558_C|T	T50	0.164	0.004	1
2480_A|G	T50	0.153	0.003	1
27046_C|T*	T60	0.045	0.00062	0
20268_A|G*	T60	0.0635	0.00016	0
18877_C|T*	T60	0.0535	6.7e-05	0
17247_T|C*	T60	0.297	0.01	0
17858_A|G	T60	0.58	0.02	1
17747_C|T	T60	0.58	0.02	1
14805_C|T	T60	0.07	0.004	1
9477_T|A	T60	0.07	0.004	1
28863_C|T	T60	0.069	0.005	1
25979_G|T	T60	0.068	0.005	1
28657_C|T	T60	0.068	0.005	1
25563_G|T	T60	0.42	0.013	1
28881_GGG|AAC	T60	0.26	0.00183	1
28311_C|T	T60	0.158	0.003	1
1059_C|T	T60	0.02	0.00055	1
1059_C|T	T60	0.02	0.00055	1
1059_C|T	T60/T70	0.34	0.013	1
13730_C|T	T70	0.162	0.004	1
6312_C|A	T70	0.162	0.004	1
23929_C|T	T70	0.158	0.003	1
6312_C|A	T70	0.162	0.004	1
23929_C|T	T70	0.158	0.003	1
