## Supplementary Table S7 for "Comparative genomics provides an operational classification system and reveals early emergence and biased spatio-temporal distribution of SARS-CoV-2"

### Sheet: mutated_sars_coV2.sl5.res.csv_MFE
Rel pos	Gen pos	Sub	MFE	observed	Sub RaTG13	MFE RaTG13
NA	NA	NA	-6.1	initial	NA	-8.1
1	29728	T|A	-6.1	0	T|A	-7.9
1	29728	T|G	-7.2	0	T|G	-7.9
1	29728	T|C	-6.1	1	T|C	-8.1
2	29729	T|A	-8.2	0	T|A	-6.7
2	29729	T|C	-6.1	0	T|C	-6.7
2	29729	T|G	-8.2	0	T|G	-6.7
3	29730	C|A	-6.1	0	C|A	-6.7
3	29730	C|G	-6.1	0	C|T	-6.7
3	29730	C|T	-6.1	1	C|G	-6.7
4	29731	A|T	-7.9	0	A|G	-7.7
4	29731	A|C	-7.3	1	A|C	-7.9
4	29731	A|G	-7.1	1	A|T	-8.5
5	29732	C|A	-5.2	0	C|A	-6
5	29732	C|G	-7.4	0	C|T	-6.6
5	29732	C|T	-4.7	1	C|G	-8
6	29733	C|A	-6.1	0	C|A	-8.1
6	29733	C|G	-6.6	0	C|T	-13
6	29733	C|T	-10.3	1	C|G	-9.1
7	29734	G|A	-5.6	1	G|A	-8.1
7	29734	G|C	-5.6	1	G|C	-8.1
7	29734	G|T	-5.7	1	G|T	-8.1
8	29735	A|C	-13	0	A|C	-13.6
8	29735	A|G	-7	0	A|T	-12.5
8	29735	A|T	-11.1	0	A|G	-8.1
9	29736	G|A	-6.1	1	G|A	-7.3
9	29736	G|C	-7.5	1	G|C	-7.7
9	29736	G|T	-6.8	1	G|T	-8.4
10	29737	G|A	-6.1	1	G|A	-7.8
10	29737	G|C	-6.1	1	G|C	-11.5
10	29737	G|T	-8	1	G|T	-7.6
11	29738	C|A	-8.1	0	C|A	-6.7
11	29738	C|G	-8.4	0	C|T	-6.7
11	29738	C|T	-6.3	1	C|G	-6.7
12	29739	C|G	-7.2	0	C|T	-6.7
12	29739	C|A	-6.1	1	C|A	-6.7
12	29739	C|T	-7	1	C|G	-6.7
13	29740	A|C	-6.1	0	A|C	-12
13	29740	A|G	-7.6	0	A|T	-12.3
13	29740	A|T	-9.9	1	A|G	-8.4
14	29741	C|A	-6.1	0	C|A	-7
14	29741	C|G	-6.6	0	C|T	-7
14	29741	C|T	-6.1	1	C|G	-7.5
15	29742	G|C	-7.7	0	G|C	-8.3
15	29742	G|A	-5.9	1	G|A	-6.9
15	29742	G|T	-11.7	1	G|T	-12.3
16	29743	C|A	-5.6	0	C|A	-8.9
16	29743	C|G	-7.5	0	C|T	-6.9
16	29743	C|T	-5.6	1	C|G	-8.1
17	29744	G|A	-5.6	1	G|A	-6.9
17	29744	G|C	-7.8	1	G|C	-8.6
17	29744	G|T	-6.9	1	G|T	-6.9
18	29745	G|A	-7	0	G|A	-7.4
18	29745	G|C	-6.3	0	G|C	-6.9
18	29745	G|T	-5.9	1	G|T	-7.6
19	29746	A|C	-9.3	0	A|C	-9.9
19	29746	A|T	-9	0	A|G	-8.1
19	29746	A|G	-6.8	1	A|T	-9.4
20	29747	G|A	-5.6	1	G|A	-8.1
20	29747	G|C	-5.6	1	G|C	-8.1
20	29747	G|T	-5.6	1	G|T	-8.1
21	29748	T|A	-5.6	0	T|A	-8.1
21	29748	T|G	-6	0	T|G	-8.1
21	29748	T|C	-7	1	T|C	-8.1
22	29749	A|C	-5.6	0	A|C	-9.2
22	29749	A|G	-8.5	0	A|T	-7.1
22	29749	A|T	-5.6	0	A|G	-7.8
23	29750	C|A	-5.6	0	C|A	-6.9
23	29750	C|G	-7.8	1	C|T	-6.9
23	29750	C|T	-5.6	1	C|G	-6.9
24	29751	G|A	-6.8	1	G|A	-6.9
24	29751	G|C	-6.7	1	G|C	-9.1
24	29751	G|T	-6.4	1	G|T	-7.1
25	29752	A|C	-9.1	0	A|C	-9.9
25	29752	A|T	-8.5	0	A|G	-8.4
25	29752	A|G	-6.9	1	A|T	-8.9
26	29753	T|A	-6.4	0	T|A	-8.1
26	29753	T|G	-6.4	0	T|G	-11
26	29753	T|C	-8.7	1	T|C	-9.1
27	29754	C|A	-6.1	0	C|A	-7
27	29754	C|G	-7	0	C|T	-7
27	29754	C|T	-6.7	1	C|G	-7.5
28	29755	G|C	-8.2	0	G|C	-9.5
28	29755	G|A	-6.1	1	G|A	-7
28	29755	G|T	-6.2	1	G|T	-7.6
29	29756	A|C	-11.3	0	A|C	-13.4
29	29756	A|T	-9.7	0	A|G	-8.1
29	29756	A|G	-8.6	1	A|T	-12.1
30	29757	G|A	-5.8	0	G|A	-6.7
30	29757	G|C	-6.3	0	G|C	-6.9
30	29757	G|T	-7	1	G|T	-9.7
31	29758	T|A	-6.6	0	G|A	-6.6
31	29758	T|C	-8.1	1	G|C	-8.1
31	29758	T|G	-8.1	1	G|T	-6.1
32	29759	G|A	-5.1	0	G|A	-6.7
32	29759	G|C	-7.5	0	G|C	-11.2
32	29759	G|T	-5	1	G|T	-8.7
33	29760	T|A	-8	0	T|A	-6.9
33	29760	T|C	-7	0	T|C	-9.7
33	29760	T|G	-9.9	0	T|G	-6.9
34	29761	A|C	-9.8	0	A|C	-9.6
34	29761	A|G	-8.4	0	A|T	-12.3
34	29761	A|T	-8.5	0	A|G	-8.3
35	29762	C|A	-5.6	0	C|A	-8.1
35	29762	C|G	-5.6	0	C|T	-8.1
35	29762	C|T	-5.6	1	C|G	-8.1
36	29763	A|C	-8.4	0	A|C	-8.1
36	29763	A|G	-11.8	0	A|T	-8.1
36	29763	A|T	-8.3	1	A|G	-14.5
37	29764	G|A	-6.1	0	G|A	-6.7
37	29764	G|C	-6.1	0	G|C	-6.7
37	29764	G|T	-6.1	1	G|T	-6.7
38	29765	T|A	-6.1	0	T|A	-6.7
38	29765	T|G	-6.1	0	T|G	-8.3
38	29765	T|C	-6.6	1	T|C	-7.2
39	29766	G|A	-6.1	0	G|A	-6.7
39	29766	G|C	-6.1	0	G|C	-6.7
39	29766	G|T	-6.1	0	G|T	-6.7
40	29767	A|C	-7.3	0	A|C	-7.9
40	29767	A|G	-6.5	0	A|T	-6.7
40	29767	A|T	-6.1	0	A|G	-7.5
41	29768	A|G	-6.1	0	A|T	-7.9
41	29768	A|T	-6.1	0	A|G	-8.1
41	29768	A|C	-6.1	1	A|C	-7.8
